# Genomic consequences of isolation and inbreeding in an island dingo population

**DOI:** 10.1101/2023.09.15.557950

**Authors:** Ana V. Leon-Apodaca, Manoharan Kumar, Andres del Castillo, Gabriel C. Conroy, Robert W Lamont, Steven Ogbourne, Kylie M. Cairns, Liz Borburgh, Linda Behrendorff, Sankar Subramanian, Zachary A. Szpiech

**Affiliations:** Department of Biology, Pennsylvania State University, PA, USA; School of Science, Technology & Engineering, University of the Sunshine Coast, 1 Moreton Parade, Petrie, Queensland, Australia; School of Science, Technology & Engineering, University of the Sunshine Coast, 90 Sippy Downs Drive, Sippy Downs, Queensland, Australia; Centre for Bioinnovation, University of the Sunshine Coast, 90 Sippy Downs Drive, Sippy Downs, Queensland, Australia; Evolution & Ecology Research Centre, School of Biological, Earth and Environmental Sciences, UNSW Australia, Sydney NSW 2052, Australia; Centre for Ecosystem Science, School of Biological, Earth and Environmental Sciences, UNSW Australia, Sydney NSW 2052, Australia; Queensland Parks and Wildlife Service, Department of Environment & Science, K’gari, Australia; Institute for Computational and Data Sciences, Pennsylvania State University, PA, USA

## Abstract

Dingoes come from an ancient canid lineage that originated in East Asia around 8000-11,000 years BP. As Australia’s largest terrestrial predator, dingoes play an important ecological role. A small, protected population exists on a world heritage listed offshore island, K’gari (formerly Fraser Island). Concern regarding the persistence of dingoes on K’gari has risen due to their low genetic diversity and elevated inbreeding levels. However, whole-genome sequencing data is lacking from this population. Here, we include five new whole-genome sequences of K’gari dingoes. We analyze a total of 18 whole genome sequences of dingoes sampled from mainland Australia and K’gari to assess the genomic consequences of their demographic histories. Long (>1 Mb) runs of homozygosity (ROH) — indicators of inbreeding — are elevated in all sampled dingoes. However, K’gari dingoes showed significantly higher levels of very long ROH (>5 Mb), providing genomic evidence for small population size, isolation, inbreeding, and a strong founder effect. Our results suggest that, despite current levels of inbreeding, the K’gari population is purging strongly deleterious mutations, which, in the absence of further reductions in population size, may facilitate the persistence of small populations despite low genetic diversity and isolation. However, there may be little to no purging of mildly deleterious alleles, which may have important long-term consequences, and should be considered by conservation and management programs.

**SIGNIFICANCE:** A long-standing question in conservation genetics is whether long-term isolation and elevated levels of inbreeding always leads to inevitable population extinction. Here we conduct the first-ever whole-genome analysis of a population of dingoes living in long-term isolation on an island off the coast of Australia (K’gari). We show that these animals are beset by very low genetic diversity, likely the result of extensive inbreeding, and an elevated number of deleterious homozygotes. However, our results suggest that these dingoes are likely purging highly deleterious alleles, which may have allowed them to persist long term despite their extremely small population (<200 individuals).
