## supplementary table S1 for "Genomic consequences of isolation and inbreeding in an island dingo population"

### Sheet: relatedness
ID1	ID2	Kinship coefficient	Relationship degree	IBS0	IBS2
SRX7276152	Y3	0.2858	1st	0.003331	0.890405
Y2	Y6	0.2652	1st	0.005717	0.87843
Y2	B44	0.2576	1st	0.006112	0.872741
Y2	Y4	0.2473	1st	0.000329	0.852225
Y4	B44	0.2328	1st	0.000287	0.84828
Y6	B44	0.2238	1st	0.006131	0.860568
Y4	Y6	0.2147	1st	0.000327	0.849762
Y2	Y3	0.0891	2nd	0.019069	0.817803
SRX7276152	Y2	0.0464	3rd	0.023354	0.810156
Y3	B44	0.0148	>3rd	0.028072	0.811046
SRX7276152	B44	0.0061	>3rd	0.025202	0.806244
Y3	Y6	-0.0047	unrelated	0.025275	0.797438
SRX7276157	Mikey	-0.0059	unrelated	0.060551	0.536412
SRX7276152	Y6	-0.0259	unrelated	0.027716	0.790617
SRX7276151	Mikey	-0.0358	unrelated	0.082981	0.528168
Y3	Y4	-0.0363	unrelated	0.033899	0.796547
SRX7276153	Ernie	-0.0763	unrelated	0.090807	0.513891
SRX7276152	Y4	-0.0884	unrelated	0.037404	0.784865
SRX7276151	SRX7276157	-0.1017	unrelated	0.083384	0.499704
SRX7276153	Mikey	-0.1339	unrelated	0.11519	0.456889
SRX7276157	Ernie	-0.1457	unrelated	0.110022	0.44692
SRX7276153	SRX7276157	-0.1462	unrelated	0.110315	0.439662
Ernie	Mikey	-0.147	unrelated	0.109952	0.459604
SRX7276153	Kimmi	-0.1599	unrelated	0.094018	0.507642
SRX7276155	SRX7276157	-0.1725	unrelated	0.109396	0.457515
SRX7276155	Ernie	-0.2098	unrelated	0.115571	0.438576
SRX7276154	SRX7276160	-0.2102	unrelated	0.102184	0.5743
Ernie	Kimmi	-0.2195	unrelated	0.100474	0.500254
SRX7276155	Mikey	-0.2377	unrelated	0.115323	0.436936
SRX7276153	SRX7276154	-0.2422	unrelated	0.104856	0.517796
SRX7276153	SRX7276155	-0.2458	unrelated	0.124367	0.432435
SRX7276153	SRX7276156	-0.2707	unrelated	0.12886	0.44638
SRX7276158	Kimmi	-0.2808	unrelated	0.107546	0.51417
SRX7276153	SRX7276158	-0.2828	unrelated	0.1084	0.499423
SRX7276151	SRX7276153	-0.2884	unrelated	0.150718	0.436768
SRX7276157	Kimmi	-0.3011	unrelated	0.128974	0.445257
Kimmi	Mikey	-0.3013	unrelated	0.132507	0.439552
SRX7276154	Kimmi	-0.3091	unrelated	0.122603	0.504483
SRX7276156	Mikey	-0.3124	unrelated	0.134667	0.440435
SRX7276153	SRX7276160	-0.3136	unrelated	0.113847	0.520263
SRX7276158	Ernie	-0.3147	unrelated	0.109758	0.496786
SRX7276154	Ernie	-0.3157	unrelated	0.110512	0.505281
SRX7276151	Ernie	-0.3225	unrelated	0.148208	0.434789
SRX7276156	Kimmi	-0.3243	unrelated	0.13542	0.482939
SRX7276154	Mikey	-0.3249	unrelated	0.123163	0.475274
SRX7276156	Ernie	-0.3415	unrelated	0.142864	0.436433
SRX7276156	SRX7276157	-0.3458	unrelated	0.13876	0.434938
SRX7276160	Kimmi	-0.3516	unrelated	0.122641	0.507634
SRX7276154	SRX7276157	-0.3593	unrelated	0.12067	0.460473
SRX7276151	SRX7276155	-0.3651	unrelated	0.141633	0.430323
SRX7276154	SRX7276158	-0.3727	unrelated	0.137168	0.499426
SRX7276160	Ernie	-0.3788	unrelated	0.11818	0.503129
SRX7276151	SRX7276156	-0.3799	unrelated	0.150269	0.444187
SRX7276159	Kimmi	-0.396	unrelated	0.099588	0.543999
SRX7276158	Mikey	-0.3997	unrelated	0.140678	0.442729
SRX7276155	Kimmi	-0.4156	unrelated	0.137273	0.437147
SRX7276151	Kimmi	-0.4204	unrelated	0.170716	0.412316
SRX7276158	SRX7276160	-0.4224	unrelated	0.142447	0.507544
SRX7276160	Mikey	-0.4278	unrelated	0.136952	0.469398
SRX7276157	SRX7276158	-0.4299	unrelated	0.138193	0.42929
SRX7276157	SRX7276160	-0.4511	unrelated	0.133201	0.446645
SRX7276155	SRX7276156	-0.4679	unrelated	0.162612	0.411348
SRX7276151	SRX7276154	-0.4684	unrelated	0.162551	0.442791
SRX7276153	SRX7276159	-0.4711	unrelated	0.111847	0.507916
SRX7276158	SRX7276159	-0.4797	unrelated	0.116489	0.543304
SRX7276151	SRX7276158	-0.4826	unrelated	0.174657	0.441368
SRX7276154	SRX7276155	-0.4842	unrelated	0.124394	0.458318
SRX7276154	SRX7276159	-0.4901	unrelated	0.1327	0.518927
SRX7276155	SRX7276158	-0.4975	unrelated	0.140562	0.438371
SRX7276154	SRX7276156	-0.4994	unrelated	0.152851	0.450478
SRX7276159	SRX7276160	-0.508	unrelated	0.138702	0.527416
SRX7276156	SRX7276158	-0.5312	unrelated	0.160101	0.43374
SRX7276151	SRX7276160	-0.5565	unrelated	0.174231	0.439551
SRX7276155	SRX7276160	-0.5567	unrelated	0.13551	0.450589
SRX7276159	Ernie	-0.5761	unrelated	0.120359	0.482432
SRX7276156	SRX7276160	-0.5829	unrelated	0.158543	0.451709
SRX7276159	Mikey	-0.643	unrelated	0.143078	0.439858
SRX7276157	SRX7276159	-0.6464	unrelated	0.142128	0.45355
SRX7276156	SRX7276159	-0.755	unrelated	0.159396	0.460146
SRX7276151	SRX7276159	-0.7655	unrelated	0.180905	0.433024
SRX7276155	SRX7276159	-0.793	unrelated	0.148953	0.442745
SRX7276154	Y2	-0.9023	unrelated	0.135282	0.55601
SRX7276154	B44	-0.9121	unrelated	0.13509	0.553805
SRX7276154	Y3	-0.963	unrelated	0.141541	0.560376
SRX7276154	Y6	-0.9932	unrelated	0.136613	0.547446
SRX7276160	Y2	-1.0554	unrelated	0.154934	0.543103
SRX7276153	Y2	-1.0582	unrelated	0.135894	0.497644
SRX7276160	B44	-1.0656	unrelated	0.157863	0.556748
SRX7276153	B44	-1.0778	unrelated	0.139684	0.49978
SRX7276152	SRX7276154	-1.0813	unrelated	0.143149	0.558043
SRX7276154	Y4	-1.0834	unrelated	0.154227	0.540599
SRX7276160	Y3	-1.1147	unrelated	0.159329	0.547657
SRX7276153	Y3	-1.139	unrelated	0.14086	0.498754
SRX7276160	Y6	-1.156	unrelated	0.156827	0.538754
SRX7276153	Y6	-1.1562	unrelated	0.138282	0.485242
SRX7276159	Y2	-1.1661	unrelated	0.16795	0.529057
SRX7276159	B44	-1.1684	unrelated	0.168067	0.538175
Y2	Ernie	-1.1707	unrelated	0.136715	0.491343
Y2	Kimmi	-1.1762	unrelated	0.152087	0.483557
B44	Ernie	-1.178	unrelated	0.138778	0.492945
B44	Kimmi	-1.1796	unrelated	0.152439	0.49072
SRX7276160	Y4	-1.2318	unrelated	0.172194	0.535748
SRX7276152	SRX7276160	-1.233	unrelated	0.162222	0.550814
SRX7276153	Y4	-1.2331	unrelated	0.15426	0.480919
SRX7276159	Y6	-1.2349	unrelated	0.169906	0.539955
Y6	Kimmi	-1.2384	unrelated	0.152749	0.491195
Y3	Ernie	-1.2436	unrelated	0.143158	0.496387
B44	Mikey	-1.249	unrelated	0.157577	0.464044
Y2	Mikey	-1.2516	unrelated	0.157744	0.453275
SRX7276158	B44	-1.2539	unrelated	0.17386	0.521958
SRX7276158	Y2	-1.2556	unrelated	0.171587	0.511096
SRX7276159	Y3	-1.2599	unrelated	0.174509	0.528727
SRX7276152	SRX7276153	-1.2672	unrelated	0.145604	0.500745
Y3	Kimmi	-1.2743	unrelated	0.162023	0.488594
SRX7276157	Y2	-1.292	unrelated	0.15348	0.445269
SRX7276157	B44	-1.2975	unrelated	0.154043	0.447134
Y6	Ernie	-1.302	unrelated	0.1416	0.474062
Y3	Mikey	-1.3131	unrelated	0.161133	0.460685
SRX7276158	Y3	-1.3301	unrelated	0.177689	0.514587
Y4	Ernie	-1.3343	unrelated	0.154031	0.477448
SRX7276157	Y6	-1.3427	unrelated	0.151542	0.453342
SRX7276159	Y4	-1.3452	unrelated	0.187653	0.525658
Y4	Kimmi	-1.3511	unrelated	0.16942	0.473732
SRX7276157	Y3	-1.3524	unrelated	0.155909	0.445827
Y6	Mikey	-1.3576	unrelated	0.157693	0.448904
SRX7276158	Y6	-1.3819	unrelated	0.176342	0.500466
SRX7276152	SRX7276159	-1.3901	unrelated	0.176973	0.534724
Y4	Mikey	-1.3964	unrelated	0.170843	0.451091
SRX7276152	Ernie	-1.4048	unrelated	0.146613	0.4895
SRX7276152	Kimmi	-1.4117	unrelated	0.164083	0.492654
SRX7276151	Y2	-1.4284	unrelated	0.193406	0.455464
SRX7276157	Y4	-1.4404	unrelated	0.16944	0.441361
SRX7276151	B44	-1.4465	unrelated	0.196238	0.460034
SRX7276158	Y4	-1.449	unrelated	0.192174	0.500865
SRX7276152	Mikey	-1.4734	unrelated	0.165076	0.461374
SRX7276152	SRX7276158	-1.4789	unrelated	0.182102	0.518499
SRX7276152	SRX7276157	-1.4964	unrelated	0.159598	0.450017
SRX7276151	Y3	-1.504	unrelated	0.198591	0.464217
SRX7276155	Y2	-1.5148	unrelated	0.155249	0.437213
SRX7276155	B44	-1.5231	unrelated	0.156363	0.440676
SRX7276151	Y6	-1.54	unrelated	0.194046	0.442228
SRX7276151	Y4	-1.5598	unrelated	0.207551	0.449701
SRX7276155	Y3	-1.5861	unrelated	0.160407	0.442943
SRX7276156	Y2	-1.5958	unrelated	0.192181	0.430287
SRX7276156	B44	-1.6028	unrelated	0.190959	0.436799
SRX7276155	Y6	-1.6089	unrelated	0.156619	0.438421
SRX7276151	SRX7276152	-1.675	unrelated	0.203224	0.462095
SRX7276156	Y3	-1.6793	unrelated	0.196986	0.435644
SRX7276155	Y4	-1.683	unrelated	0.17181	0.424625
SRX7276156	Y6	-1.6908	unrelated	0.192155	0.436181
SRX7276152	SRX7276155	-1.7424	unrelated	0.160143	0.445793
SRX7276156	Y4	-1.7479	unrelated	0.205882	0.429677
SRX7276152	SRX7276156	-1.8186	unrelated	0.194821	0.434131
