## supplementary table S2 for "Genomic consequences of isolation and inbreeding in an island dingo population"

### Sheet: sample_info
Source	Internal Sample ID	ID Code	Location	Population name	Depth (X)
This research	Y2	WGW11m	Cathedral Beach, K'gari (Fraser Island), QLD	Kgari	12.36
This research	Y3	UT12m_2012_EUR_006	Eurong, K'gari (Fraser Island), QLD	Kgari	12.02
This research	Y4	YYY08m	Dundaburra, K'gari (Fraser Island), QLD	Kgari	12.52
This research	Y6	PiRPi12f	Dundaburra, K'gari (Fraser Island), QLD	Kgari	12.05
This research	B44	BYR10m	Dundaburra, K'gari (Fraser Island), QLD	Kgari	12.1
(Kumar et al. 2023)	Ernie		New South Wales	Northwest	7.67
(Kumar et al. 2023)	Kimmi		Kimberley desert, WA	Northwest	10.16
(Kumar et al. 2023)	Mikey		Victoria	Southeast	9.7
(Zhang et al. 2020)	SRX7276151	FAMBDIN00001	Victoria	Southeast	20.4141
(Zhang et al. 2020)	SRX7276152	FAMBDIN00002	K'gari (Fraser Island), QLD	Kgari	12.5689
(Zhang et al. 2020)	SRX7276153	FAMBDIN00003	Simpson Desert, QLD	Northwest	18.0196
(Zhang et al. 2020)	SRX7276154	FAMBDIN00004	Daintree, QLD	Northwest	17.9643
(Zhang et al. 2020)	SRX7276155	FAMBDIN00005	Perisher Valley, NSW	Southeast	10.5603
(Zhang et al. 2020)	SRX7276156	FAMBDIN00006	Darwin, NT (Bargo Dingo Sanctuary)	Northwest	17.5542
(Zhang et al. 2020)	SRX7276157	FAMBDIN00007	Sothern Alps, Victoria	Southeast	8.48633
(Zhang et al. 2020)	SRX7276158	FAMBDIN00008	Paraburdoo WA	Northwest	15.4932
(Zhang et al. 2020)	SRX7276159	FAMBDIN00009	Nifty Gold Mine, WA	Northwest	13.2343
(Zhang et al. 2020)	SRX7276160	FAMBDIN00010	Endeavour River National Park, Cooktown, QLD	Northwest	19.6043
(Zhang et al. 2020)	SRX7277569	FAMBNGS00001	Papua New Guinea	NGSD	11.5436
(Zhang et al. 2020)	SRX7277570	FAMBNGS00002	Papua New Guinea	NGSD	11.5095
(Wang et al. 2013)	SRR7107649	dogCI1	China	Village dog	20.0813
(Auton et al. 2013)	SRR7107676	EG44	Egypt	Village dog	4.91195
(Auton et al. 2013)	SRR7107684	ID60	India	Village dog	8.12974
(Auton et al. 2013)	SRR7107693	NA8	Namibia	Village dog	14.3337
(Auton et al. 2013)	SRR7107697	PG84	Papua New Guinea	Village dog	7.18169
(Auton et al. 2013)	SRR7107698	PT61	Portugal	Village dog	17.9508
(Auton et al. 2013)	SRR7107700	QA27	Qatar	Village dog	12.8183
(Auton et al. 2013)	SRR7107702	TW04	Taiwan	Village dog	14.94
(Auton et al. 2013)	SRR7107703	VN21	Vietnam	Village dog	9.04
(Jagannathan et al. 2019)	SRR7107540	WO001_895	US	Wolf	27.1138
(Fan et al. 2015)	SRR7107777	inw	India	Wolf	27.129
(Fan et al. 2015)	SRR7107778	irw	Iran	Wolf	29.65
(Fan et al. 2015)	SRR7107782	ptw	Portugal	Wolf	27.7977
(Fan et al. 2015)	SRR7107783	rwa	US	RedWolf	28.5001
(Fan et al. 2015)	SRR7107786	ysa	US	Wolf	27.9369
(Fan et al. 2015)	SRR7107787	ysb	US	Wolf	25.8537
(Plassais et al. 2019)	SRR7107909	BGI-01505070007	Mongolia	Wolf	25.1953
(Plassais et al. 2019)	SRR7107910	BGI-01505070003	Mongolia	Wolf	27.7412
(Plassais et al. 2019)	SRR7107912	BGI-01505070001	Mongolia	Wolf	27.2582
(Zhang et al. 2014)	SRR7107987	IM5_HLCFKCCXX_L3	Mongolia	Wolf	45.4468
(Plassais et al. 2019)	SRR7107988	Ti3_L6	Tibet	Wolf	42.2128
Auton A, Rui Li Y, Kidd J, Oliveira K, Nadel J, Holloway JK, Hayward JJ, Cohen PE, Greally JM, Wang J, et al. 2013. Genetic recombination is targeted towards gene promoter regions in dogs. PLoS Genet. 9:e1003984. Fan Z, Silva P, Gronau I, Wang S, Armero AS, Schweizer RM, Ramirez O, Pollinger J, Galaverni M, Ortega Del-Vecchyo D, et al. 2016. Worldwide patterns of genomic variation and admixture i…
