## supplementary table S3 for "Genomic consequences of isolation and inbreeding in an island dingo population"

### Sheet: Froh_inbred populations
Population	F_ROH	Reference
Isle Royale wolves*	0.23-0.48	(Robinson et al. 2019)
Scandinavian wolves*	0.27	(Kardos et al. 2018)
Sable Island horses*	0.29	(Colpitts et al. 2022)
Mexican wolves*	~0.3	(Taron et al. 2021)
Soay sheep*	0.33	(Stoffel et al. 2021)
Mountain gorilla	0.34	(Xue et al. 2015)
Isle royale moose	~0.35	(Kyriazis et al. 2023)
Stewart Island Kakapo	0.53	(Dussex et al. 2021)
Indian tigers*	0.57	(Khan et al. 2020)
"Type D" killer whales	~0.65	(Foote et al. 2022)
Appenine brown bears	~0.75	(Benazzo et al. 2017)
Note: Populations marked with an asterisk (*) are reported to have experienced inbreeding depression.
